# Revealing 29 sets of independently modulated genes in *Staphylococcus aureus*, their regulators and role in key physiological responses

**DOI:** 10.1101/2020.03.18.997296

**Authors:** Saugat Poudel, Hannah Tsunemoto, Yara Seif, Anand Sastry, Richard Szubin, Sibei Xu, Henrique Machado, Connor Olson, Amitesh Anand, Joe Pogliano, Victor Nizet, Bernhard O. Palsson

## Abstract

The ability of *Staphylococcus aureus* to infect many different tissue sites is enabled, in part, by its Transcriptional Regulatory Network (TRN) that coordinates its gene expression to respond to different environments. We elucidated the organization and activity of this TRN by applying Independent Component Analysis (ICA) to a compendium of 108 RNAseq expression profiles from two *S. aureus* clinical strains (TCH1516 and LAC). ICA decomposed the *S. aureus* transcriptome into 29 independently modulated sets of genes (i-modulons) that revealed (1) high confidence associations between 21 i-modulons and known regulators; (2) an association between an i-modulon and σS, whose regulatory role was previously undefined; (3) the regulatory organization of 65 virulence factors in the form of three i-modulons associated with AgrR, SaeR and Vim-3, (4) the roles of three key transcription factors (codY, Fur and ccpA) in coordinating the metabolic and regulatory networks; and (5) a low dimensional representation, involving the function of few transcription factors, of changes in gene expression between two laboratory media (RPMI, CAMHB) and two physiological media (blood and serum). This representation of the TRN covers 842 genes representing 76% of the variance in gene expression that provides a quantitative reconstruction of transcriptional modules in *S. aureus*, and a platform enabling its full elucidation.

**Significance Statement:** *Staphylococcus aureus* infections impose an immense burden on the healthcare system. To establish a successful infection in a hostile host environment, *S. aureus* must coordinate its gene expression to respond to a wide array of challenges. This balancing act is largely orchestrated by the Transcriptional Regulatory Network (TRN). Here, we present a model of 29 independently modulated sets of genes that form the basis for a segment of the TRN in clinical USA300 strains of *S. aureus*. Using this model, we demonstrate the concerted role of various cellular systems (e.g. metabolism, virulence and stress response) underlying key physiological responses, including response during blood infection.
