## Supplementary Table 1 for "Revealing 29 sets of independently modulated genes in *Staphylococcus aureus*, their regulators and role in key physiological responses"

ica_id	project	strain	OD600 growth-stage	sample-time	Temperature (degrees C)	base-media	condition	accession	mean phred scores	percent aligned	total reads	mapped reads
USA300_LAC_U01-Set001_CAMHB_PreCulture_1	U01-Set001	USA300 LAC	0.4168	0hr	37.0	CA-MHB	PreCulture	SRR8195172	38.7	99.12	7210562.0	7147236.0
USA300_LAC_U01-Set001_CAMHB_Control_1	U01-Set001	USA300 LAC	0.5405	2.5hr	37.0	CA-MHB	None	SRR8195174	38.5	98.56	6025146.0	5938234.0
USA300_LAC_U01-Set001_CAMHB_0.15ug/mLNafcillin_1	U01-Set001	USA300 LAC	0.5789	2.5hr	37.0	CA-MHB	Nafcillin 0.15	SRR8195182	38.5	95.51	5503694.0	5256648.0
USA300_LAC_U01-Set001_CAMHB_0.5ug/mLNafcillin_1	U01-Set001	USA300 LAC	0.4916	2.5hr	37.0	CA-MHB	Nafcillin 0.5	SRR8195177	38.6	99.14	7071584.0	7011074.0
USA300_LAC_U01-Set001_CAMHB_1ug/mLNafcillin_1	U01-Set001	USA300 LAC	0.4272	2.5hr	37.0	CA-MHB	Nafcillin 1	SRR8195194	38.5	98.95	6676750.0	6606497.0
USA300_LAC_U01-Set001_CAMHB_PreCulture_2	U01-Set001	USA300 LAC	0.3917	0hr	37.0	CA-MHB	PreCulture	SRR7146299	39.7	99.49	11692898.0	11633246.0
USA300_LAC_U01-Set001_CAMHB_Control_2	U01-Set001	USA300 LAC	0.5747	2hr	37.0	CA-MHB	None	SRR7146313	39.6	98.98	10140778.0	10036884.0
USA300_LAC_U01-Set001_CAMHB_0.15ug/mLNafcillin_2	U01-Set001	USA300 LAC	0.5263	2hr	37.0	CA-MHB	Nafcillin 0.15	SRR7146318	39.6	96.85	10963088.0	10618013.0
USA300_LAC_U01-Set001_CAMHB_0.5ug/mLNafcillin_2	U01-Set001	USA300 LAC	0.5036	2hr	37.0	CA-MHB	Nafcillin 0.5	SRR7146320	39.7	99.52	12706870.0	12646427.0
USA300_LAC_U01-Set001_CAMHB_1ug/mLNafcillin_2	U01-Set001	USA300 LAC	0.4302	2hr	37.0	CA-MHB	Nafcillin 1	SRR7146311	39.6	99.36	12118516.0	12040492.0
USA300_TCH1516_U01-Set000_CAMHB_Control_1	U01-Set000	USA300 TCH1516	0.7946	2.5hr	37.0	CA-MHB	None	SRR6391835	38.4	97.15	14833886.0	14410782.0
USA300_TCH1516_U01-Set000_CAMHB_0.0625ug/mLNafcillin_1	U01-Set000	USA300 TCH1516	0.6237	2.5hr	37.0	CA-MHB	Nafcillin 0.0625	SRR6391842	38.5	98.62	16327102.0	16102147.0
USA300_TCH1516_U01-Set000_CAMHB_0.5ug/mLNafcillin_1	U01-Set000	USA300 TCH1516	0.6357	2.5hr	37.0	CA-MHB	Nafcillin 0.5	SRR6391833	38.6	97.39	18096282.0	17623426.0
USA300_LAC_U01-Set001_R10LB_PreCulture_1	U01-Set001	USA300 LAC	0.3665	0hr	37.0	RPMI+10%LB	PreCulture	SRR8195163	39.0	99.57	14096020.0	14034961.0
USA300_LAC_U01-Set001_R10LB_PreCulture_2	U01-Set001	USA300 LAC	0.373	0hr	37.0	RPMI+10%LB	PreCulture	SRR8195164	38.9	99.52	14535154.0	14465279.0
USA300_LAC_U01-Set001_R10LB_Control_1	U01-Set001	USA300 LAC	0.3504	2hr	37.0	RPMI+10%LB	None	SRR8195168	38.9	99.58	16643558.0	16573316.0
USA300_LAC_U01-Set001_R10LB_0.1ug/mLNafcillin_1	U01-Set001	USA300 LAC	0.3259	2hr	37.0	RPMI+10%LB	Nafcillin 0.1	SRR8195183	38.9	99.58	15518390.0	15453645.0
USA300_LAC_U01-Set001_R10LB_0.15ug/mLNafcillin_1	U01-Set001	USA300 LAC	0.287	2hr	37.0	RPMI+10%LB	Nafcillin 0.15	SRR8195170	38.9	98.24	15940960.0	15659812.0
USA300_LAC_U01-Set001_R10LB_Control_2	U01-Set001	USA300 LAC	0.3701	2hr	37.0	RPMI+10%LB	None	SRR8195187	38.7	99.63	13750778.0	13699574.0
USA300_LAC_U01-Set001_R10LB_0.1ug/mLNafcillin_2	U01-Set001	USA300 LAC	0.3367	2hr	37.0	RPMI+10%LB	Nafcillin 0.1	SRR8195189	38.8	93.27	14346280.0	13380855.0
USA300_LAC_U01-Set001_R10LB_0.15ug/mLNafcillin_2	U01-Set001	USA300 LAC	0.28800000000000003	2hr	37.0	RPMI+10%LB	Nafcillin 0.15	SRR8195181	38.9	87.84	15009826.0	13184121.0
USA300_TCH1516_U01-Set000_R10LB_Control_1	U01-Set000	USA300 TCH1516	0.4387	2.5hr	37.0	RPMI+10%LB	None	SRR6802187	38.9	96.39	11022938.0	10624732.0
USA300_TCH1516_U01-Set000_R10LB_0.031ug/mLNafcillin_1	U01-Set000	USA300 TCH1516	0.3358	2.5hr	37.0	RPMI+10%LB	Nafcillin 0.031	SRR6802189	39.0	98.33	14142188.0	13906618.0
USA300_TCH1516_U01-Set000_R10LB_0.0625ug/mLNafcillin_1	U01-Set000	USA300 TCH1516	0.29100000000000004	2.5hr	37.0	RPMI+10%LB	Nafcillin 0.0625	SRR6802183	38.8	97.15	12927894.0	12560000.0
USA300_TCH1516_U01-Set000_R10LB_Control_2	U01-Set000	USA300 TCH1516	0.3575	2.5hr	37.0	RPMI+10%LB	None	SRR6802182	38.9	98.13	14609358.0	14335589.0
USA300_TCH1516_U01-Set000_R10LB_0.031ug/mLNafcillin_2	U01-Set000	USA300 TCH1516	0.3627	2.5hr	37.0	RPMI+10%LB	Nafcillin 0.031	SRR6802190	38.8	97.06	11081704.0	10755565.0
USA300_TCH1516_U01-Set000_R10LB_0.0625ug/mLNafcillin_2	U01-Set000	USA300 TCH1516	0.3308	2.5hr	37.0	RPMI+10%LB	Nafcillin 0.0625	SRR6802184	38.9	96.84	11683416.0	11314433.0
USA300_TCH1516_U01-Set000_CAMHB_PreCulture_1	U01-Set000	USA300 TCH1516	0.3634	0hr	37.0	CA-MHB	PreCulture	SRR7203895	39.0	99.47	22965040.0	22844397.0
USA300_TCH1516_U01-Set000_CAMHB_PreCulture_2	U01-Set000	USA300 TCH1516	0.3686	0hr	37.0	CA-MHB	PreCulture	SRR7203896	39.0	99.65	21045900.0	20973175.0
USA300_TCH1516_U01-Set000_CAMHB_Control_2	U01-Set000	USA300 TCH1516	0.8425	2.5hr	37.0	CA-MHB	None	SRR7203886	39.0	97.28	20556530.0	19996496.0
USA300_TCH1516_U01-Set000_CAMHB_0.0625ug/mLNafcillin_2	U01-Set000	USA300 TCH1516	0.7385	2.5hr	37.0	CA-MHB	Nafcillin 0.0625	SRR7203884	39.0	98.0	19148208.0	18764783.0
USA300_TCH1516_U01-Set000_CAMHB_0.5ug/mLNafcillin_2	U01-Set000	USA300 TCH1516	0.6509999999999999	2.5hr	37.0	CA-MHB	Nafcillin 0.5	SRR7203890	38.8	97.84	21062460.0	20608349.0
USA300_TCH1516_U01-Set000_CAMHB_1ug/mLNafcillin_1	U01-Set000	USA300 TCH1516	0.5626	2.5hr	37.0	CA-MHB	Nafcillin 1	SRR7203888	38.9	99.23	21167822.0	21003917.0
USA300_TCH1516_U01-Set000_CAMHB_1ug/mLNafcillin_2	U01-Set000	USA300 TCH1516	0.6047	2.5hr	37.0	CA-MHB	Nafcillin 1	SRR7203892	39.1	99.48	25203024.0	25072599.0
USA300_LAC_U01-Set004_CAMHB_Control_1	U01-Set004	USA300 LAC	0.6683	2hr	37.0	CA-MHB	Vancomycin 0		38.8	99.54	10594548.0	10545486.0
USA300_LAC_U01-Set004_CAMHB_0.65ug/mLVancomycin_1	U01-Set004	USA300 LAC	0.384	2hr	37.0	CA-MHB	Vancomycin 0.65		39.0	99.37	10092832.0	10029313.0
USA300_LAC_U01-Set004_CAMHB_0.7ug/mLVancomycin_1	U01-Set004	USA300 LAC	0.2929	2hr	37.0	CA-MHB	Vancomycin 0.7		38.9	99.28	9895108.0	9823740.0
USA300_LAC_U01-Set004_CAMHB_0.8ug/mLVancomycin_1	U01-Set004	USA300 LAC	0.0887	2hr	37.0	CA-MHB	Vancomycin 0.8		39.2	99.21	9786612.0	9709640.0
USA300_LAC_U01-Set004_CAMHB_Control_2	U01-Set004	USA300 LAC	0.5904	2hr	37.0	CA-MHB	Vancomycin 0		39.0	99.38	8149382.0	8099196.0
USA300_LAC_U01-Set004_CAMHB_0.65ug/mLVancomycin_2	U01-Set004	USA300 LAC	0.4449	2hr	37.0	CA-MHB	Vancomycin 0.65		39.0	99.21	12387428.0	12289007.0
USA300_LAC_U01-Set004_CAMHB_0.7ug/mLVancomycin_2	U01-Set004	USA300 LAC	0.2695	2hr	37.0	CA-MHB	Vancomycin 0.7		39.0	99.38	8763888.0	8709635.0
USA300_LAC_U01-Set004_CAMHB_0.8ug/mLVancomycin_2	U01-Set004	USA300 LAC	0.0829	2hr	37.0	CA-MHB	Vancomycin 0.8		39.1	99.23	13343112.0	13240791.0
USA300_LAC_U01-Set004_R10LB_Control_1	U01-Set004	USA300 LAC	0.3854	2hr	37.0	RPMI+10%LB	Vancomycin 0		39.0	99.43	15375246.0	15287828.0
USA300_LAC_U01-Set004_R10LB_0.6ug/mLVancomycin_1	U01-Set004	USA300 LAC	0.2458	2hr	37.0	RPMI+10%LB	Vancomycin 0.6		39.0	99.23	15118444.0	15002781.0
USA300_LAC_U01-Set004_R10LB_0.8ug/mLVancomycin_1	U01-Set004	USA300 LAC	0.1869	2hr	37.0	RPMI+10%LB	Vancomycin 0.8		38.9	99.21	15348576.0	15227671.0
USA300_LAC_U01-Set004_R10LB_Control_2	U01-Set004	USA300 LAC	0.3456	2hr	37.0	RPMI+10%LB	Vancomycin 0		38.9	99.27	15334236.0	15221872.0
USA300_LAC_U01-Set004_R10LB_0.6ug/mLVancomycin_2	U01-Set004	USA300 LAC	0.2745	2hr	37.0	RPMI+10%LB	Vancomycin 0.6		39.0	99.32	14448962.0	14351075.0
USA300_LAC_U01-Set004_R10LB_0.8ug/mLVancomycin_2	U01-Set004	USA300 LAC	0.2025	2hr	37.0	RPMI+10%LB	Vancomycin 0.8		38.7	99.4	11422132.0	11353400.0
USA300_TCH1516_U01-Set003_CAMHB_Control_2	U01-Set003	USA300 TCH1516	0.8167	2.5hr	37.0	CA-MHB			34.6	99.65	15128982.0	15076063.0
USA300_TCH1516_U01-Set003_CAMHB_0.45ug/mLVancomycin_2	U01-Set003	USA300 TCH1516	0.83	2.5hr	37.0	CA-MHB			34.8	99.74	17344004.0	17298147.0
USA300_TCH1516_U01-Set003_CAMHB_0.65ug/mLVancomycin_2	U01-Set003	USA300 TCH1516	0.0446	2.5hr	37.0	CA-MHB			34.8	99.73	18910070.0	18859930.0
USA300_TCH1516_U01-Set003_CAMHB_0.7ug/mLVancomycin_2	U01-Set003	USA300 TCH1516	0.0366	2.5hr	37.0	CA-MHB			34.8	99.73	18483404.0	18433781.0
USA300_TCH1516_U01-Set003_CAMHB_Control_3	U01-Set003	USA300 TCH1516	0.8764	2.5hr	37.0	CA-MHB			34.8	99.77	17176522.0	17136872.0
USA300_TCH1516_U01-Set003_CAMHB_0.45ug/mLVancomycin_3	U01-Set003	USA300 TCH1516	0.9201	2.5hr	37.0	CA-MHB			34.8	99.75	17994352.0	17948497.0
USA300_TCH1516_U01-Set003_CAMHB_0.65ug/mLVancomycin_3	U01-Set003	USA300 TCH1516	0.8679	2.5hr	37.0	CA-MHB			34.8	99.72	19020160.0	18967321.0
USA300_TCH1516_U01-Set003_CAMHB_0.7ug/mLVancomycin_3	U01-Set003	USA300 TCH1516	0.7788	2.5hr	37.0	CA-MHB			34.8	99.7	16633212.0	16583769.0
USA300_LAC_ICA-Set001_R10LB_Control_1	ICA-Set001	USA300 LAC	0.4609	2hr	37.0	RPMI+10%LB	Control		37.8	96.78	11263230.0	10900388.0
USA300_LAC_ICA-Set001_R10LB_Control_2	ICA-Set001	USA300 LAC	0.4661	2hr	37.0	RPMI+10%LB	Control		38.3	96.56	12120396.0	11703316.0
USA300_LAC_ICA-Set001_R10LB_1.5mMIle_1	ICA-Set001	USA300 LAC	0.4661	2hr	37.0	RPMI+10%LB	1.5mMIle		38.2	96.33	10633180.0	10242840.0
USA300_LAC_ICA-Set001_R10LB_1.5mMIle_2	ICA-Set001	USA300 LAC	0.4861	2hr	37.0	RPMI+10%LB	1.5mMIle		38.2	96.6	13718704.0	13252177.0
USA300_LAC_ICA-Set001_R10LB_4percentNaCl_1	ICA-Set001	USA300 LAC	0.3773	2.25hr	37.0	RPMI+10%LB	4percentNaCl		38.2	91.64	12727562.0	11663705.0
USA300_LAC_ICA-Set001_R10LB_4percentNaCl_2	ICA-Set001	USA300 LAC	0.4381	2.25hr	37.0	RPMI+10%LB	4percentNaCl		38.2	97.23	10980474.0	10676138.0
USA300_LAC_ICA-Set001_R10LB_5.5pH_1	ICA-Set001	USA300 LAC	0.4188	2.25hr	37.0	RPMI+10%LB	5.5pH		38.1	97.45	12346970.0	12032739.0
USA300_LAC_ICA-Set001_R10LB_5.5pH_2	ICA-Set001	USA300 LAC	0.3993	2.25hr	37.0	RPMI+10%LB	5.5pH		38.2	97.58	13782132.0	13448158.0
USA300_TCH1516_BK-Set001_THB_Control_1	BK-Set001	USA300 TCH1516	0.8	UNKNOWN	37.0	THB	0ug-mL Antibiotic	ERX2284915	36.3	99.78	10524650.0	10501383.0
USA300_TCH1516_BK-Set001_THB_Control_2	BK-Set001	USA300 TCH1516	0.8	UNKNOWN	37.0	THB	0ug-mL Antibiotic	ERX2284916	36.4	99.8	12785530.0	12759561.0
USA300_TCH1516_BK-Set001_THB_0.25ug/mLLinezolid_1	BK-Set001	USA300 TCH1516	0.8	UNKNOWN	37.0	THB	0.25ug-mL Linezolid	ERX2284917	36.8	99.73	8368858.0	8346295.0
USA300_TCH1516_BK-Set001_THB_0.25ug/mLLinezolid_2	BK-Set001	USA300 TCH1516	0.8	UNKNOWN	37.0	THB	0.25ug-mL Linezolid	ERX2284918	36.4	99.83	9733578.0	9716885.0
USA300_TCH1516_BK-Set001_THB_2.5ug/mLNafcillin_1	BK-Set001	USA300 TCH1516	0.8	UNKNOWN	37.0	THB	2.5 ug-mL Nafcillin	ERX2284919	36.4	99.81	14096432.0	14069859.0
USA300_TCH1516_BK-Set001_THB_2.5ug/mLNafcillin_2	BK-Set001	USA300 TCH1516	0.8	UNKNOWN	37.0	THB	2.5 ug-mL Nafcillin	ERX2284920	36.4	99.76	10890292.0	10863655.0
USA300_TCH1516_BK-Set001_THB_0.5ug/mLVancomycin_1	BK-Set001	USA300 TCH1516	0.8	UNKNOWN	37.0	THB	0.5ug-mL Vancomycin	ERX228492	36.3	99.82	15410680.0	15382600.0
USA300_TCH1516_BK-Set001_THB_0.5ug/mLVancomycin_2	BK-Set001	USA300 TCH1516	0.8	UNKNOWN	37.0	THB	0.5ug-mL Vancomycin	ERX2284922	36.3	99.75	11838908.0	11809809.0
USA300_LAC_ICA-Set002_CAMHB_25mMNaCHO3_1	ICA-Set002	USA300 LAC			37.0	CA-MHB	25mMNaCHO3		34.4	99.66	22293438.0	22217026.0
USA300_LAC_ICA-Set002_CAMHB_25mMNaCHO3_2	ICA-Set002	USA300 LAC			37.0	CA-MHB	25mMNaCHO3		34.5	99.65	15722366.0	15668108.0
USA300_LAC_ICA-Set002_CAMHB_2gLglucose_1	ICA-Set002	USA300 LAC			37.0	CA-MHB	2gLglucose		33.8	99.51	18891478.0	18799259.0
USA300_LAC_ICA-Set002_CAMHB_2gLglucose_2	ICA-Set002	USA300 LAC			37.0	CA-MHB	2gLglucose		34.5	99.59	18866722.0	18789822.0
USA300_LAC_ICA-Set002_CAMHB_Control_1	ICA-Set002	USA300 LAC			37.0	CA-MHB	None		34.5	99.6	17981390.0	17910051.0
USA300_LAC_ICA-Set002_CAMHB_Control_2	ICA-Set002	USA300 LAC			37.0	CA-MHB	None		34.5	99.65	18963148.0	18896608.0
USA300_LAC_ICA-Set002_R10LB_25ugmLadenine_1	ICA-Set002	USA300 LAC			37.0	RPMI+10%LB	25ugmLadenine		34.5	99.61	18735714.0	18663515.0
USA300_LAC_ICA-Set002_R10LB_25ugmLadenine_2	ICA-Set002	USA300 LAC			37.0	RPMI+10%LB	25ugmLadenine		34.5	99.68	19905674.0	19842514.0
USA300_LAC_ICA-Set002_R10LB_25ugmLguanine_1	ICA-Set002	USA300 LAC			37.0	RPMI+10%LB	25ugmLguanine		34.5	99.58	22558968.0	22463134.0
USA300_LAC_ICA-Set002_R10LB_25ugmLguanine_2	ICA-Set002	USA300 LAC			37.0	RPMI+10%LB	25ugmLguanine		34.5	99.57	21664576.0	21570723.0
USA300_SNFM1_ICA-Set002_CAMHB_None_1	ICA-Set002	USA300 SNFM1			37.0	CA-MHB	None		34.5	99.54	17925406.0	17842482.0
USA300_SNFM1_ICA-Set002_CAMHB_None_2	ICA-Set002	USA300 SNFM1			37.0	CA-MHB	None		34.4	99.53	14208984.0	14141935.0
USA300_SNFM1_ICA-Set002_R10LB_None_1	ICA-Set002	USA300 SNFM1			37.0	RPMI+10%LB	None		33.5	99.56	15571224.0	15502800.0
USA300_SNFM1_ICA-Set002_R10LB_None_2	ICA-Set002	USA300 SNFM1			37.0	RPMI+10%LB	None		34.4	99.61	16412728.0	16348863.0
USA300_SNFR19_ICA-Set002_CAMHB_None_1	ICA-Set002	USA300 SNFR19			37.0	CA-MHB	None		34.5	99.64	19085460.0	19017617.0
USA300_SNFR19_ICA-Set002_CAMHB_None_2	ICA-Set002	USA300 SNFR19			37.0	CA-MHB	None		34.5	99.64	19479256.0	19409703.0
USA300_SNFR19_ICA-Set002_R10LB_None_1	ICA-Set002	USA300 SNFR19			37.0	RPMI+10%LB	None		34.5	99.64	21585584.0	21508064.0
USA300_SNFR19_ICA-Set002_R10LB_None_2	ICA-Set002	USA300 SNFR19			37.0	RPMI+10%LB	None		34.5	99.59	21895434.0	21806069.0
USA300_TCH1516_ICA-Set002_CAMHB_Control_1	ICA-Set002	USA300 TCH1516			37.0	CA-MHB	None		34.5	99.63	16403066.0	16342529.0
USA300_TCH1516_ICA-Set002_CAMHB_Control_2	ICA-Set002	USA300 TCH1516			37.0	CA-MHB	None		34.4	99.62	16940844.0	16876029.0
USA300_TCH1516_ICA-Set002_R10LB_Control_1	ICA-Set002	USA300 TCH1516			37.0	RPMI+10%LB	None		34.3	99.46	14836008.0	14755506.0
USA300_TCH1516_ICA-Set002_R10LB_Control_2	ICA-Set002	USA300 TCH1516			37.0	RPMI+10%LB	None		34.6	99.49	15989772.0	15907702.0
USA300_LAC_ICA-Set002_R10LBnoGlu_1gLmaltose_2	ICA-Set002	USA300 LAC			37.0	R10LBnoGlu	1gLmaltose		34.9	99.75	20673708.0	20622050.0
USA300_LAC_ICA-Set002_CAMHB_0.0195ug/mLMupirocin_1	ICA-Set002	USA300 LAC			37.0	CAMHB	0.0195ug/mLMupirocin		34.8	99.72	16059464.0	16013885.0
USA300_LAC_ICA-Set002_R10LBnoGlu_1gLmaltose_1	ICA-Set002	USA300 LAC			37.0	R10LBnoGlu	1gLmaltose		34.6	99.74	18167686.0	18121200.0
USA300_LAC_ICA-Set002_CAMHB_0.0195ug/mLMupirocin_2	ICA-Set002	USA300 LAC			37.0	CAMHB	0.0195ug/mLMupirocin		34.6	99.68	15437318.0	15387627.0
USA300_TCH1516_ICA-Set003_250nMParaquat_1	ICA-Set003	USA300 TCH1516	0.5298		37.0	CA-MHB	250nMParaquat		34.8	99.45	18580724.0	18479226.0
USA300_TCH1516_ICA-Set003_250nMParaquat_2	ICA-Set003	USA300 TCH1516	0.5062		37.0	CA-MHB	250nMParaquat		34.8	99.62	15882998.0	15822872.0
USA300_TCH1516_ICA-Set003_2gLGalactose_1	ICA-Set003	USA300 TCH1516	0.4912		37.0	CA-MHB	2gLGalactose		34.7	99.5	11500364.0	11442568.0
USA300_TCH1516_ICA-Set003_2gLGalactose_2	ICA-Set003	USA300 TCH1516	0.5108		37.0	CA-MHB	2gLGalactose		34.8	99.62	14269074.0	14214853.0
USA300_TCH1516_ICA-Set003_2gLPyruvate_1	ICA-Set003	USA300 TCH1516	0.4795		37.0	CA-MHB	2gLPyruvate		34.8	99.57	15685940.0	15618303.0
USA300_TCH1516_ICA-Set003_2gLPyruvate_2	ICA-Set003	USA300 TCH1516	0.4912		37.0	CA-MHB	2gLPyruvate		34.8	99.55	19107200.0	19020608.0
USA300_TCH1516_ICA-Set003_Control_1	ICA-Set003	USA300 TCH1516	0.5429		37.0	CA-MHB	Control		34.8	99.51	16454532.0	16373398.0
USA300_TCH1516_ICA-Set003_Control_2	ICA-Set003	USA300 TCH1516	0.5265		37.0	CA-MHB	Control		34.8	99.47	18137230.0	18040926.0
USA300_TCH1516_ICA-Set003_StationaryPhase_1	ICA-Set003	USA300 TCH1516	1.0539		37.0	CA-MHB	StationaryPhase		34.8	99.67	15266876.0	15216296.0
USA300_TCH1516_ICA-Set003_StationaryPhase_2	ICA-Set003	USA300 TCH1516	1.0433		37.0	CA-MHB	StationaryPhase		34.8	99.63	13885596.0	13834682.0
