## Supplementary Table 3 for "Revealing 29 sets of independently modulated genes in *Staphylococcus aureus*, their regulators and role in key physiological responses"

	TreR	Vim-3	Unc-1	CymR	SigB	SaeR	Rex	Translation	Fur	CodY	Guranine Responsive (GR)	NreC/Rex	Urease	FMN	CcpA-1	PurR	SigS	SNFR	LacR	PyrR	CcpA-2	Gal/Man.	VraR	Phi-Sa3	Autolysin	B-lactam Resistance	MntR	PerR	Agr
0	USA300HOU_RS02390	USA300HOU_RS00810	USA300HOU_RS03215	USA300HOU_RS00915	USA300HOU_RS08645	USA300HOU_RS02110	USA300HOU_RS12805	USA300HOU_RS08895	USA300HOU_RS00590	USA300HOU_RS00960	USA300HOU_RS02060	USA300HOU_RS12295	USA300HOU_RS12390	USA300HOU_RS09400	USA300HOU_RS06265	USA300HOU_RS05320	USA300HOU_RS15380	USA300HOU_RS05145	USA300HOU_RS11870	USA300HOU_RS06040	USA300HOU_RS01765	USA300HOU_RS15540	USA300HOU_RS13180	USA300HOU_RS10715	USA300HOU_RS05240	USA300HOU_RS14770	USA300HOU_RS00780	USA300HOU_RS10275	USA300HOU_RS14500
1	USA300HOU_RS08940	USA300HOU_RS14160	USA300HOU_RS09070	USA300HOU_RS02320	USA300HOU_RS14955	USA300HOU_RS13085	USA300HOU_RS03215	USA300HOU_RS01945	USA300HOU_RS00610	USA300HOU_RS01900	USA300HOU_RS02055	USA300HOU_RS12935	USA300HOU_RS00550	USA300HOU_RS09395	USA300HOU_RS02390	USA300HOU_RS05305	USA300HOU_RS08220	USA300HOU_RS14830	USA300HOU_RS11875	USA300HOU_RS06050	USA300HOU_RS13575	USA300HOU_RS12445	USA300HOU_RS14655	USA300HOU_RS04475	USA300HOU_RS04835	USA300HOU_RS14775	USA300HOU_RS03425	USA300HOU_RS02020	USA300HOU_RS10965
2	USA300HOU_RS02395	USA300HOU_RS00610	USA300HOU_RS14690	USA300HOU_RS00905	USA300HOU_RS05375	USA300HOU_RS01965	USA300HOU_RS07360	USA300HOU_RS12160	USA300HOU_RS00595	USA300HOU_RS01245	USA300HOU_RS04890	USA300HOU_RS12930	USA300HOU_RS06685	USA300HOU_RS09390	USA300HOU_RS09065	USA300HOU_RS05325	USA300HOU_RS08670	USA300HOU_RS14790	USA300HOU_RS11885	USA300HOU_RS06045	USA300HOU_RS08940	LAC_H_02499	USA300HOU_RS10225	USA300HOU_RS10790	USA300HOU_RS12440	USA300HOU_RS00170	USA300HOU_RS03430	USA300HOU_RS02015	USA300HOU_RS10960
3	USA300HOU_RS13765	USA300HOU_RS14180	USA300HOU_RS14695	USA300HOU_RS00910	USA300HOU_RS08650	USA300HOU_RS02190	USA300HOU_RS01245	USA300HOU_RS12155	USA300HOU_RS00615	USA300HOU_RS01905	LAC_H_01575	USA300HOU_RS13060	USA300HOU_RS01220	USA300HOU_RS09385	USA300HOU_RS02395	USA300HOU_RS06800	USA300HOU_RS04330	USA300HOU_RS14850	USA300HOU_RS15510	USA300HOU_RS06055	USA300HOU_RS01760	LAC_H_02500	USA300HOU_RS10220	USA300HOU_RS10795	USA300HOU_RS13795	USA300HOU_RS00160	USA300HOU_RS03420	USA300HOU_RS04245	USA300HOU_RS05895
4		USA300HOU_RS00605	USA300HOU_RS00795	USA300HOU_RS11005	USA300HOU_RS13775	USA300HOU_RS02180	USA300HOU_RS01620	USA300HOU_RS02830	USA300HOU_RS00630	USA300HOU_RS00965		USA300HOU_RS12960	USA300HOU_RS13740		USA300HOU_RS13730	USA300HOU_RS05300	USA300HOU_RS10840	USA300HOU_RS13065	USA300HOU_RS11880	USA300HOU_RS02055	USA300HOU_RS13580	USA300HOU_RS14355	USA300HOU_RS14590	USA300HOU_RS10780	USA300HOU_RS02340	USA300HOU_RS14765	USA300HOU_RS13070	USA300HOU_RS11550	USA300HOU_RS10955
5		USA300HOU_RS11215	USA300HOU_RS05895	USA300HOU_RS00925	USA300HOU_RS11830	USA300HOU_RS03815	USA300HOU_RS13450	USA300HOU_RS12080	USA300HOU_RS00635	USA300HOU_RS11090		USA300HOU_RS12965	USA300HOU_RS00900		USA300HOU_RS08555	USA300HOU_RS05310	USA300HOU_RS14725	USA300HOU_RS00160	USA300HOU_RS11865	USA300HOU_RS06035	USA300HOU_RS13570	USA300HOU_RS14135	USA300HOU_RS13175	USA300HOU_RS10720	USA300HOU_RS13875	USA300HOU_RS00165	USA300HOU_RS06605	USA300HOU_RS13875	USA300HOU_RS05090
6		USA300HOU_RS00615	USA300HOU_RS13670	USA300HOU_RS00920	USA300HOU_RS13310	USA300HOU_RS04280	USA300HOU_RS12980	USA300HOU_RS12140	USA300HOU_RS13365	LAC_H_01829		USA300HOU_RS12940	USA300HOU_RS12775		USA300HOU_RS05740	USA300HOU_RS00085	USA300HOU_RS10845	USA300HOU_RS14750	USA300HOU_RS10510	USA300HOU_RS02060	USA300HOU_RS01695	USA300HOU_RS06915	USA300HOU_RS07135	USA300HOU_RS10785	USA300HOU_RS11320				USA300HOU_RS10530
7		LAC_H_01830	USA300HOU_RS07350	USA300HOU_RS11010	USA300HOU_RS12885	USA300HOU_RS04285	USA300HOU_RS01150	USA300HOU_RS12165	USA300HOU_RS13360	USA300HOU_RS14355		USA300HOU_RS12950	USA300HOU_RS12725		USA300HOU_RS04745	USA300HOU_RS05335	USA300HOU_RS03745	USA300HOU_RS00165	USA300HOU_RS05900	USA300HOU_RS06030	USA300HOU_RS01755	USA300HOU_RS15510	USA300HOU_RS05290	USA300HOU_RS10680	USA300HOU_RS00705				USA300HOU_RS11230
8		USA300HOU_RS00620	USA300HOU_RS13270	USA300HOU_RS02315	USA300HOU_RS04330	USA300HOU_RS10550	USA300HOU_RS00955	USA300HOU_RS12145	USA300HOU_RS00885	USA300HOU_RS06750		USA300HOU_RS01155	USA300HOU_RS12385		USA300HOU_RS01095	USA300HOU_RS05315	USA300HOU_RS06705	USA300HOU_RS14755	USA300HOU_RS10505	USA300HOU_RS06025	USA300HOU_RS09380	USA300HOU_RS14925	USA300HOU_RS10170	USA300HOU_RS10610	USA300HOU_RS13935				USA300HOU_RS02380
9		LAC_H_01829	USA300HOU_RS07355		USA300HOU_RS14440	USA300HOU_RS05855		USA300HOU_RS12065	USA300HOU_RS03980	USA300HOU_RS14115		USA300HOU_RS12945	USA300HOU_RS13630		USA300HOU_RS08550	USA300HOU_RS05340	USA300HOU_RS11070	USA300HOU_RS00780		USA300HOU_RS06060	USA300HOU_RS01750	USA300HOU_RS03865	USA300HOU_RS07280	USA300HOU_RS10685	USA300HOU_RS03595				USA300HOU_RS09630
10		USA300HOU_RS14155	USA300HOU_RS01345		USA300HOU_RS14000	USA300HOU_RS07740		USA300HOU_RS12040	USA300HOU_RS03985	USA300HOU_RS11095		USA300HOU_RS12980	USA300HOU_RS12720		USA300HOU_RS13205	USA300HOU_RS05350	USA300HOU_RS01125	USA300HOU_RS07825			USA300HOU_RS01690	USA300HOU_RS14360	USA300HOU_RS09835	USA300HOU_RS10800	USA300HOU_RS03030				USA300HOU_RS03480
11		USA300HOU_RS12770	USA300HOU_RS07375		USA300HOU_RS14635	USA300HOU_RS10530		USA300HOU_RS12045	USA300HOU_RS00880	USA300HOU_RS14110		USA300HOU_RS12955	USA300HOU_RS10555		USA300HOU_RS11525	USA300HOU_RS05330	USA300HOU_RS14495	USA300HOU_RS14800			USA300HOU_RS12615	LAC_H_02703	USA300HOU_RS10295	USA300HOU_RS15460	USA300HOU_RS12465				USA300HOU_RS14415
12		USA300HOU_RS12775	USA300HOU_RS10730		USA300HOU_RS09680	USA300HOU_RS02950		USA300HOU_RS02875	USA300HOU_RS01435	USA300HOU_RS13405		USA300HOU_RS12970	USA300HOU_RS12380		USA300HOU_RS01090	USA300HOU_RS05345	USA300HOU_RS13935	USA300HOU_RS15640			USA300HOU_RS11765	USA300HOU_RS13445	USA300HOU_RS03440	USA300HOU_RS10595	USA300HOU_RS13940				USA300HOU_RS10975
13		USA300HOU_RS00805	USA300HOU_RS04455		USA300HOU_RS11840	USA300HOU_RS10555		USA300HOU_RS12120	USA300HOU_RS13390	USA300HOU_RS11075		USA300HOU_RS12915			USA300HOU_RS08560	USA300HOU_RS12190	USA300HOU_RS05115	USA300HOU_RS07355			USA300HOU_RS13205	USA300HOU_RS15135	USA300HOU_RS12505	USA300HOU_RS10590	USA300HOU_RS03760				USA300HOU_RS10970
14		USA300HOU_RS00825	USA300HOU_RS12960		USA300HOU_RS13595	USA300HOU_RS10875		USA300HOU_RS02870	USA300HOU_RS05655	USA300HOU_RS14565		USA300HOU_RS12975			USA300HOU_RS01115		USA300HOU_RS05110	USA300HOU_RS14820			USA300HOU_RS11630	USA300HOU_RS10800	USA300HOU_RS11955	USA300HOU_RS10630					USA300HOU_RS14420
15		USA300HOU_RS00800	USA300HOU_RS00720		USA300HOU_RS02310	USA300HOU_RS10870		USA300HOU_RS12125	USA300HOU_RS05650	USA300HOU_RS02335					USA300HOU_RS03515		USA300HOU_RS13170	USA300HOU_RS14825			USA300HOU_RS12610		USA300HOU_RS01085	USA300HOU_RS10570					USA300HOU_RS02375
16			USA300HOU_RS10395		USA300HOU_RS14035	USA300HOU_RS07820		USA300HOU_RS12100	USA300HOU_RS11775	USA300HOU_RS09145					USA300HOU_RS04760		USA300HOU_RS08180	USA300HOU_RS14840			USA300HOU_RS01675		USA300HOU_RS03030	USA300HOU_RS06820					USA300HOU_RS09650
17			USA300HOU_RS13830		USA300HOU_RS01985	USA300HOU_RS04275		USA300HOU_RS12085	USA300HOU_RS05670	USA300HOU_RS05895					USA300HOU_RS02900		USA300HOU_RS09440	USA300HOU_RS14865			USA300HOU_RS09200		USA300HOU_RS12570	USA300HOU_RS10635					USA300HOU_RS09655
18			USA300HOU_RS14200		USA300HOU_RS11955	USA300HOU_RS07360		USA300HOU_RS02835	USA300HOU_RS05675	USA300HOU_RS02330					USA300HOU_RS02400		USA300HOU_RS09445	USA300HOU_RS14860			USA300HOU_RS01670		USA300HOU_RS08780	USA300HOU_RS04470					USA300HOU_RS05640
19			USA300HOU_RS01235		USA300HOU_RS00350	USA300HOU_RS03820		USA300HOU_RS12105	USA300HOU_RS00600	USA300HOU_RS00055					USA300HOU_RS05095		USA300HOU_RS12765	USA300HOU_RS14805					USA300HOU_RS10230	USA300HOU_RS10575					USA300HOU_RS05825
20			USA300HOU_RS14685		USA300HOU_RS02540	USA300HOU_RS04290		USA300HOU_RS12180	USA300HOU_RS00625	USA300HOU_RS11210					USA300HOU_RS01100		USA300HOU_RS04320	USA300HOU_RS14880					USA300HOU_RS10235	USA300HOU_RS10675					USA300HOU_RS11225
21			USA300HOU_RS05415		USA300HOU_RS12445	USA300HOU_RS03825		USA300HOU_RS12175	USA300HOU_RS00605	USA300HOU_RS05090					USA300HOU_RS01020		USA300HOU_RS05530	USA300HOU_RS10770					USA300HOU_RS11630	USA300HOU_RS04455					USA300HOU_RS05900
22			USA300HOU_RS12995		USA300HOU_RS11155	USA300HOU_RS04500		USA300HOU_RS12090	USA300HOU_RS00620	USA300HOU_RS14550					USA300HOU_RS00985		USA300HOU_RS12570	USA300HOU_RS09555					USA300HOU_RS13875	USA300HOU_RS10755
23			USA300HOU_RS05410		USA300HOU_RS04260	USA300HOU_RS10525		USA300HOU_RS12095	USA300HOU_RS00645	USA300HOU_RS02325					USA300HOU_RS01105		USA300HOU_RS03295	USA300HOU_RS00580						USA300HOU_RS04450
24			USA300HOU_RS12725		USA300HOU_RS02545	USA300HOU_RS10520		USA300HOU_RS12070	USA300HOU_RS00640	USA300HOU_RS14535					USA300HOU_RS06740		USA300HOU_RS13695	USA300HOU_RS10955						USA300HOU_RS10670
25			USA300HOU_RS13780		USA300HOU_RS07250	USA300HOU_RS01170		USA300HOU_RS12055	USA300HOU_RS03505	USA300HOU_RS04410					USA300HOU_RS01120		USA300HOU_RS04240	USA300HOU_RS14785						USA300HOU_RS10750
26			USA300HOU_RS13255		USA300HOU_RS11835	USA300HOU_RS05785		USA300HOU_RS12075	USA300HOU_RS13350	USA300HOU_RS10710					USA300HOU_RS13735		USA300HOU_RS00335	USA300HOU_RS14780						USA300HOU_RS10775
27			USA300HOU_RS05880		USA300HOU_RS11645			USA300HOU_RS08900	USA300HOU_RS03500	USA300HOU_RS04475					USA300HOU_RS08985		USA300HOU_RS01540	USA300HOU_RS00170						USA300HOU_RS10650
28			USA300HOU_RS12720		USA300HOU_RS11150			USA300HOU_RS12050	USA300HOU_RS13375	USA300HOU_RS04415					USA300HOU_RS07210		USA300HOU_RS01545	USA300HOU_RS14765						LAC_H_00507
29			USA300HOU_RS00555		USA300HOU_RS13900			USA300HOU_RS12170	USA300HOU_RS10275	USA300HOU_RS14515					USA300HOU_RS01005		USA300HOU_RS00330	USA300HOU_RS14745						USA300HOU_RS10655
30			USA300HOU_RS13260		USA300HOU_RS11640			USA300HOU_RS12115	USA300HOU_RS13370	USA300HOU_RS14560					USA300HOU_RS08205		USA300HOU_RS04400	USA300HOU_RS15660						USA300HOU_RS10605
31			USA300HOU_RS07345		USA300HOU_RS14950			USA300HOU_RS02840	USA300HOU_RS11805	USA300HOU_RS09140					USA300HOU_RS13605		USA300HOU_RS10370	USA300HOU_RS14760						LAC_H_01575
32			USA300HOU_RS13265		USA300HOU_RS13910			USA300HOU_RS12110	USA300HOU_RS01390	USA300HOU_RS06760					USA300HOU_RS01675		USA300HOU_RS01425	USA300HOU_RS14770						LAC_H_02694
33			USA300HOU_RS07360		USA300HOU_RS11630			USA300HOU_RS12135	USA300HOU_RS11800	USA300HOU_RS14570					USA300HOU_RS08545		USA300HOU_RS13510	USA300HOU_RS15655						USA300HOU_RS10660
34			USA300HOU_RS01220		USA300HOU_RS13915			USA300HOU_RS12130	USA300HOU_RS03970	USA300HOU_RS11215					USA300HOU_RS11540		USA300HOU_RS08960	USA300HOU_RS14835						USA300HOU_RS10695
35			USA300HOU_RS14195		USA300HOU_RS03920			USA300HOU_RS12150	USA300HOU_RS03975	USA300HOU_RS00820					USA300HOU_RS08200		USA300HOU_RS09895	USA300HOU_RS15650						USA300HOU_RS10740
36			USA300HOU_RS01230		USA300HOU_RS13305			USA300HOU_RS02865	USA300HOU_RS13380	USA300HOU_RS00825					USA300HOU_RS01670		USA300HOU_RS11605	USA300HOU_RS14775						USA300HOU_RS10690
37			USA300HOU_RS01225		USA300HOU_RS15095				USA300HOU_RS05645	USA300HOU_RS11100					USA300HOU_RS08565		USA300HOU_RS08530	USA300HOU_RS07360						USA300HOU_RS10735
38			USA300HOU_RS00575		USA300HOU_RS13400				USA300HOU_RS13385	USA300HOU_RS14525					USA300HOU_RS00720		USA300HOU_RS09435	USA300HOU_RS14855						USA300HOU_RS10810
39			USA300HOU_RS05860		USA300HOU_RS13395				USA300HOU_RS05640	USA300HOU_RS07670					USA300HOU_RS08570		USA300HOU_RS03160	USA300HOU_RS14735						USA300HOU_RS15455
40			USA300HOU_RS01155		USA300HOU_RS05390				USA300HOU_RS13355	USA300HOU_RS00810					USA300HOU_RS09500		USA300HOU_RS03165	USA300HOU_RS01245						USA300HOU_RS10825
41			USA300HOU_RS01150		USA300HOU_RS03055				USA300HOU_RS05665	USA300HOU_RS11080					USA300HOU_RS06270		USA300HOU_RS00655	USA300HOU_RS14730						USA300HOU_RS15510
42			USA300HOU_RS05865		USA300HOU_RS14145				USA300HOU_RS11780	USA300HOU_RS00870					USA300HOU_RS04750		USA300HOU_RS14750	USA300HOU_RS01445						USA300HOU_RS10820
43			USA300HOU_RS12915		USA300HOU_RS10175				USA300HOU_RS05660	USA300HOU_RS01210					USA300HOU_RS09380		USA300HOU_RS01555	USA300HOU_RS14870						USA300HOU_RS14685
44			USA300HOU_RS14895		USA300HOU_RS10215				USA300HOU_RS11785	USA300HOU_RS11085					USA300HOU_RS05745		USA300HOU_RS03610	LAC_H_02703						USA300HOU_RS04465
45					USA300HOU_RS13830					LAC_H_01830					USA300HOU_RS14590		USA300HOU_RS15430	USA300HOU_RS14875						USA300HOU_RS10725
46					USA300HOU_RS13995					USA300HOU_RS11065					USA300HOU_RS11670		USA300HOU_RS00485	USA300HOU_RS15185						USA300HOU_RS10710
47					USA300HOU_RS13905					USA300HOU_RS10850					USA300HOU_RS03520		USA300HOU_RS05225	USA300HOU_RS09540						USA300HOU_RS10705
48					USA300HOU_RS11320					USA300HOU_RS10695					USA300HOU_RS03525		USA300HOU_RS06630	USA300HOU_RS14885						USA300HOU_RS04460
49					USA300HOU_RS03270					USA300HOU_RS06745					USA300HOU_RS05750		USA300HOU_RS05130							USA300HOU_RS10625
50					USA300HOU_RS01745					USA300HOU_RS14545					USA300HOU_RS08055		USA300HOU_RS13835							USA300HOU_RS10745
51					USA300HOU_RS14120					USA300HOU_RS11070					USA300HOU_RS09550		USA300HOU_RS06215							USA300HOU_RS10665
52					USA300HOU_RS01975					USA300HOU_RS14510					USA300HOU_RS06870		USA300HOU_RS01470							LAC_H_02703
53					USA300HOU_RS03690					USA300HOU_RS01895					USA300HOU_RS12575		USA300HOU_RS03275							USA300HOU_RS04445
54					USA300HOU_RS04325					USA300HOU_RS14575					USA300HOU_RS01785		USA300HOU_RS15055							USA300HOU_RS10645
55					USA300HOU_RS03670					USA300HOU_RS07105					USA300HOU_RS00040		USA300HOU_RS10150							USA300HOU_RS04485
56					USA300HOU_RS11845					USA300HOU_RS07110					USA300HOU_RS00890		USA300HOU_RS05980							USA300HOU_RS10760
57					USA300HOU_RS14610					USA300HOU_RS01890					USA300HOU_RS11530		USA300HOU_RS10815							USA300HOU_RS10640
58					USA300HOU_RS01640					USA300HOU_RS14530					USA300HOU_RS01110		USA300HOU_RS12890							USA300HOU_RS10615
59					USA300HOU_RS13580					USA300HOU_RS04405					USA300HOU_RS08980		USA300HOU_RS12385							USA300HOU_RS10765
60					USA300HOU_RS14630					USA300HOU_RS14540					USA300HOU_RS00990		USA300HOU_RS00260
61					USA300HOU_RS00335					USA300HOU_RS14520					USA300HOU_RS01010		USA300HOU_RS10255
62					USA300HOU_RS04350					USA300HOU_RS00275					USA300HOU_RS01130		USA300HOU_RS06680
63					USA300HOU_RS04270					USA300HOU_RS11205					USA300HOU_RS07205		USA300HOU_RS04545
64					USA300HOU_RS10880					USA300HOU_RS11060					USA300HOU_RS01155		USA300HOU_RS05145
65					USA300HOU_RS13190					USA300HOU_RS06755					USA300HOU_RS12875		USA300HOU_RS07425
66					USA300HOU_RS13410					USA300HOU_RS03180					USA300HOU_RS02905		USA300HOU_RS00315
67					USA300HOU_RS04505					USA300HOU_RS04460					USA300HOU_RS13640		USA300HOU_RS10490
68					USA300HOU_RS11145					USA300HOU_RS02375					USA300HOU_RS08195		USA300HOU_RS04100
69					USA300HOU_RS14615					USA300HOU_RS14580					USA300HOU_RS09540		USA300HOU_RS06605
70					USA300HOU_RS12630					USA300HOU_RS07095					USA300HOU_RS13865		USA300HOU_RS03140
71					USA300HOU_RS11575					USA300HOU_RS14360					USA300HOU_RS09545		USA300HOU_RS15100
72					USA300HOU_RS14645					USA300HOU_RS07115					USA300HOU_RS01015		USA300HOU_RS03265
73					USA300HOU_RS09675					USA300HOU_RS04675							USA300HOU_RS02090
74					USA300HOU_RS11635					USA300HOU_RS05020							USA300HOU_RS12445
75					USA300HOU_RS04150					USA300HOU_RS15185							USA300HOU_RS14020
76					USA300HOU_RS09305					USA300HOU_RS07120							USA300HOU_RS06695
77					USA300HOU_RS13770					USA300HOU_RS00830							USA300HOU_RS05710
78					USA300HOU_RS13920					USA300HOU_RS07125							USA300HOU_RS10715
79					USA300HOU_RS01280					USA300HOU_RS07100							USA300HOU_RS10755
80					USA300HOU_RS04170												USA300HOU_RS13635
81					USA300HOU_RS12600												USA300HOU_RS10480
82																	USA300HOU_RS05790
83																	USA300HOU_RS03175
84																	USA300HOU_RS14135
85																	USA300HOU_RS01580
86																	USA300HOU_RS03150
87																	USA300HOU_RS14475
88																	USA300HOU_RS15070
89																	USA300HOU_RS09690
90																	USA300HOU_RS15160
91																	USA300HOU_RS10935
92																	USA300HOU_RS03400
93																	USA300HOU_RS00270
94																	USA300HOU_RS10235
95																	USA300HOU_RS05165
96																	USA300HOU_RS06915
97																	USA300HOU_RS08370
98																	USA300HOU_RS06505
99																	USA300HOU_RS12490
100																	USA300HOU_RS12185
101																	USA300HOU_RS09565
102																	USA300HOU_RS11200
103																	USA300HOU_RS04855
104																	USA300HOU_RS03125
105																	USA300HOU_RS09275
106																	USA300HOU_RS12415
107																	USA300HOU_RS11740
108																	USA300HOU_RS11590
109																	USA300HOU_RS14670
110																	USA300HOU_RS02925
111																	USA300HOU_RS03830
112																	USA300HOU_RS06670
113																	USA300HOU_RS05170
114																	USA300HOU_RS09605
115																	USA300HOU_RS09600
116																	USA300HOU_RS15395
117																	USA300HOU_RS09830
118																	USA300HOU_RS03130
119																	USA300HOU_RS12995
120																	USA300HOU_RS10855
121																	USA300HOU_RS15315
122																	USA300HOU_RS01280
123																	USA300HOU_RS00215
124																	USA300HOU_RS14775
125																	USA300HOU_RS12245
126																	USA300HOU_RS05580
127																	LAC_H_01013
128																	USA300HOU_RS03725
129																	USA300HOU_RS06640
130																	USA300HOU_RS13410
131																	USA300HOU_RS09730
132																	USA300HOU_RS13625
133																	USA300HOU_RS09460
134																	USA300HOU_RS13395
135																	USA300HOU_RS10505
136																	USA300HOU_RS11345
