## Supplementary Table 4 for "Revealing 29 sets of independently modulated genes in *Staphylococcus aureus*, their regulators and role in key physiological responses"

I-modulon Name	Log Odds Ratio	Adj. p-value	Precision	Recall	True Positives	I-modulon size	Annotation Method	Putative Function
TreR	7.942718	4.53E-06	0.5	0.666667	2	4	Fisher's Exact Test	Trehalose Metabolism
Vim-3	--	--	--	--	--	16	Manual	Virulence Expression
Unc-1	--	--	--	--	--	45	N/A	N/A
CymR	6.704874	6.45E-15	0.777778	0.368421	7	9	Fisher's Exact Test	Cysteine Metabolism
SigB	2.445359	1.63E-17	0.353659	0.189542	29	82	Fisher's Exact Test	Stress Response
SaeR	4.507406	1.16E-14	0.37037	0.357143	10	27	Fisher's Exact Test	Virulence Expression
Rex	6.792928	1.26E-15	0.888889	0.242424	8	9	Fisher's Exact Test	Redox Balance
Translation	--	--	--	--	--	37	Manual	Translation Machinery Expression
Fur	6.115722	6.29E-53	0.711111	0.680851	32	45	Fisher's Exact Test	Iron Metabolism
CodY	3.689258	4.71E-44	0.6	0.326531	48	80	Fisher's Exact Test	Amino Acid Metabolism
Guanine Responsive (GR)	7.249215	9.05E-06	0.5	0.5	2	4	Fisher's Exact Test	Purine Salvage
NreC	inf	8.82E-31	0.8	1	12	15	Fisher's Exact Test	Oxygen Sensor
Rex	6.808073	5.33E-25	0.866667	0.393939	13	15	Fisher's Exact Test	Redox Balance
Urease	--	--	--	--	--	13	Manual	Urea Metabolism
FMN	inf	1.90E-12	1	0.8	4	4	Fisher's Exact Test	Riboflaving Biosynthesis
CcpA-1	4.821252	1.56E-65	0.753425	0.454545	55	73	Fisher's Exact Test	Glucose Dependent Carbon Metabolism
PurR	9.037415	1.60E-29	0.857143	0.857143	12	14	Fisher's Exact Test	Purine Metabolism
SigS	--	--	--	--	--	137	Manual	Stress Response
SNFR	--	--	--	--	--	49	Manual	N/A
LacR	inf	8.51E-14	0.555556	1	5	9	Fisher's Exact Test	Lactose Metabolism
PyrR	inf	4.58E-22	0.8	1	8	10	Fisher's Exact Test	Pyrimidine Metabolism
CcpA-2	3.293127	9.75E-10	0.526316	0.082645	10	19	Fisher's Exact Test	Glucose Independent Carbon Metabolism
Gal/Man.	--	--	--	--	--	15	Manual	Galactose/Mannose Metabolism
VraR	5.15293	3.73E-23	0.652174	0.333333	15	23	Fisher's Exact Test	Cell Wall Biosynthesis
Phi-Sa3	5.438846	3.27E-61	0.716667	0.589041	43	60	Fisher's Exact Test	Prophage Expression
Autolysin	4.23104	2.67E-12	0.785714	0.071895	11	14	Fisher's Exact Test	Autolysin Expression
B-Lactam Resistance	--	--	--	--	--	6	Manual	B-lactam Resistance
MntR	7.942007	2.14E-08	0.5	0.75	3	6	Fisher's Exact Test	Manganese Acquisition
PerR	6.06593	1.35E-08	0.666667	0.235294	4	6	Fisher's Exact Test	Oxidative Stress Response
Agr	2.391616	7.74E-06	0.363636	0.054422	8	22	Fisher's Exact Test	Quroum Sensor/ Virulence Expression
